# Transposable element–host genome evolutionary arms race revealed by multi-modal epigenomic profiling in a telomere-to-telomere human genome reference

**DOI:** 10.64898/2026.03.19.712972

**Authors:** Daniil Nikitin

## Abstract

For a quarter of a century transposable elements have been recognized as a major component of the human genome, comprising 46.1% according to recent estimates, and as key drivers of regulatory innovation as well as participants in an ongoing evolutionary arms race with host defense systems. Using the newly released T2T ENCODE dataset, we quantified the epigenetic impact of 3.7 million transposable elements across evolutionary time by analyzing seven epigenomic modalities in twelve human cell lines, spanning six transposon classes, 44 families, and 1,122 subfamilies. We show that SVA elements exhibit the strongest signatures of the arms race, characterized by progressive escape from H3K9me3-mediated heterochromatinization accompanied by increased acquisition of CTCF binding and enhancer-associated chromatin marks. Among Alu elements, the AluYb8 and AluYb9 subfamilies display age-dependent accumulation of CTCF binding, while seven LTR subfamilies (HERV16-int, MER11C, LTR43-int, HERVE-int, LTR22C, LTR5_Hs, HERVIP10FH-int) demonstrate dynamic evolutionary behavior within active chromatin, H3K9me3 chromatin and CTCF contexts. We further evaluated the relative contribution of distinct epigenomic modalities to the host–transposable element conflict and found that transposon-driven evolution is dominated by evasion of host-imposed heterochromatinization primarily at H3K9me3 and secondarily at H3K27me3, together with progressive invasion into CTCF-rich regions. In contrast, enhancer, promoter, and H3K36me3 marks appear to play more limited roles. Collectively, these findings deepen our insight into the coevolutionary epigenomic dynamics between human genome and transposable elements and the associated processes driving regulatory innovation.
