## Supplementary File 2 for "Transposable element–host genome evolutionary arms race revealed by multi-modal epigenomic profiling in a telomere-to-telomere human genome reference"

	File name	Cell line	Epigenomic track	Download link
0	22Rv1.CTCF.chm13v2.0.bw	22Rv1	CTCF	https://hgdownload.soe.ucsc.edu/gbdb/hs1/encode/enrichment/22Rv1.CTCF.chm13v2.0.bw
1	22Rv1.H3K27ac.chm13v2.0.bw	22Rv1	H3K27ac	https://hgdownload.soe.ucsc.edu/gbdb/hs1/encode/enrichment/22Rv1.H3K27ac.chm13v2.0.bw
2	BE2C.H3K4me1.chm13v2.0.bw	BE2C	H3K4me1	https://hgdownload.soe.ucsc.edu/gbdb/hs1/encode/enrichment/BE2C.H3K4me1.chm13v2.0.bw
3	BE2C.H3K9me3.chm13v2.0.bw	BE2C	H3K9me3	https://hgdownload.soe.ucsc.edu/gbdb/hs1/encode/enrichment/BE2C.H3K9me3.chm13v2.0.bw
4	BE2C.H3K27me3.chm13v2.0.bw	BE2C	H3K27me3	https://hgdownload.soe.ucsc.edu/gbdb/hs1/encode/enrichment/BE2C.H3K27me3.chm13v2.0.bw
5	BE2C.H3K36me3.chm13v2.0.bw	BE2C	H3K36me3	https://hgdownload.soe.ucsc.edu/gbdb/hs1/encode/enrichment/BE2C.H3K36me3.chm13v2.0.bw
6	C4-2B.CTCF.chm13v2.0.bw	C4-2B	CTCF	https://hgdownload.soe.ucsc.edu/gbdb/hs1/encode/enrichment/C4-2B.CTCF.chm13v2.0.bw
7	C4-2B.H3K27ac.chm13v2.0.bw	C4-2B	H3K27ac	https://hgdownload.soe.ucsc.edu/gbdb/hs1/encode/enrichment/C4-2B.H3K27ac.chm13v2.0.bw
8	Caco-2.H3K4me1.chm13v2.0.bw	Caco-2	H3K4me1	https://hgdownload.soe.ucsc.edu/gbdb/hs1/encode/enrichment/Caco-2.H3K4me1.chm13v2.0.bw
9	Caco-2.H3K9me3.chm13v2.0.bw	Caco-2	H3K9me3	https://hgdownload.soe.ucsc.edu/gbdb/hs1/encode/enrichment/Caco-2.H3K9me3.chm13v2.0.bw
10	HAP-1.H3K4me1.chm13v2.0.bw	HAP-1	H3K4me1	https://hgdownload.soe.ucsc.edu/gbdb/hs1/encode/enrichment/HAP-1.H3K4me1.chm13v2.0.bw
11	HAP-1.H3K4me3.chm13v2.0.bw	HAP-1	H3K4me3	https://hgdownload.soe.ucsc.edu/gbdb/hs1/encode/enrichment/HAP-1.H3K4me3.chm13v2.0.bw
12	HAP-1.H3K9me3.chm13v2.0.bw	HAP-1	H3K9me3	https://hgdownload.soe.ucsc.edu/gbdb/hs1/encode/enrichment/HAP-1.H3K9me3.chm13v2.0.bw
13	HAP-1.H3K27ac.chm13v2.0.bw	HAP-1	H3K27ac	https://hgdownload.soe.ucsc.edu/gbdb/hs1/encode/enrichment/HAP-1.H3K27ac.chm13v2.0.bw
14	HAP-1.H3K27me3.chm13v2.0.bw	HAP-1	H3K27me3	https://hgdownload.soe.ucsc.edu/gbdb/hs1/encode/enrichment/HAP-1.H3K27me3.chm13v2.0.bw
15	HAP-1.H3K36me3.chm13v2.0.bw	HAP-1	H3K36me3	https://hgdownload.soe.ucsc.edu/gbdb/hs1/encode/enrichment/HAP-1.H3K36me3.chm13v2.0.bw
16	HL-60.H3K27ac.chm13v2.0.bw	HL-60	H3K27ac	https://hgdownload.soe.ucsc.edu/gbdb/hs1/encode/enrichment/HL-60.H3K27ac.chm13v2.0.bw
17	MG63.H3K4me3.chm13v2.0.bw	MG63	H3K4me3	https://hgdownload.soe.ucsc.edu/gbdb/hs1/encode/enrichment/MG63.H3K4me3.chm13v2.0.bw
18	MG63.H3K9me3.chm13v2.0.bw	MG63	H3K9me3	https://hgdownload.soe.ucsc.edu/gbdb/hs1/encode/enrichment/MG63.H3K9me3.chm13v2.0.bw
19	MG63.H3K27me3.chm13v2.0.bw	MG63	H3K27me3	https://hgdownload.soe.ucsc.edu/gbdb/hs1/encode/enrichment/MG63.H3K27me3.chm13v2.0.bw
20	MG63.H3K36me3.chm13v2.0.bw	MG63	H3K36me3	https://hgdownload.soe.ucsc.edu/gbdb/hs1/encode/enrichment/MG63.H3K36me3.chm13v2.0.bw
21	RWPE1.CTCF.chm13v2.0.bw	RWPE1	CTCF	https://hgdownload.soe.ucsc.edu/gbdb/hs1/encode/enrichment/RWPE1.CTCF.chm13v2.0.bw
22	RWPE1.H3K27ac.chm13v2.0.bw	RWPE1	H3K27ac	https://hgdownload.soe.ucsc.edu/gbdb/hs1/encode/enrichment/RWPE1.H3K27ac.chm13v2.0.bw
23	RWPE2.CTCF.chm13v2.0.bw	RWPE2	CTCF	https://hgdownload.soe.ucsc.edu/gbdb/hs1/encode/enrichment/RWPE2.CTCF.chm13v2.0.bw
24	RWPE2.H3K27ac.chm13v2.0.bw	RWPE2	H3K27ac	https://hgdownload.soe.ucsc.edu/gbdb/hs1/encode/enrichment/RWPE2.H3K27ac.chm13v2.0.bw
25	RWPE2.H3K36me3.chm13v2.0.bw	RWPE2	H3K36me3	https://hgdownload.soe.ucsc.edu/gbdb/hs1/encode/enrichment/RWPE2.H3K36me3.chm13v2.0.bw
26	SJCRH30.H3K4me1.chm13v2.0.bw	SJCRH30	H3K4me1	https://hgdownload.soe.ucsc.edu/gbdb/hs1/encode/enrichment/SJCRH30.H3K4me1.chm13v2.0.bw
27	SJCRH30.H3K4me3.chm13v2.0.bw	SJCRH30	H3K4me3	https://hgdownload.soe.ucsc.edu/gbdb/hs1/encode/enrichment/SJCRH30.H3K4me3.chm13v2.0.bw
28	SJCRH30.H3K9me3.chm13v2.0.bw	SJCRH30	H3K9me3	https://hgdownload.soe.ucsc.edu/gbdb/hs1/encode/enrichment/SJCRH30.H3K9me3.chm13v2.0.bw
29	SJCRH30.H3K27ac.chm13v2.0.bw	SJCRH30	H3K27ac	https://hgdownload.soe.ucsc.edu/gbdb/hs1/encode/enrichment/SJCRH30.H3K27ac.chm13v2.0.bw
30	SJCRH30.H3K27me3.chm13v2.0.bw	SJCRH30	H3K27me3	https://hgdownload.soe.ucsc.edu/gbdb/hs1/encode/enrichment/SJCRH30.H3K27me3.chm13v2.0.bw
31	SJCRH30.H3K36me3.chm13v2.0.bw	SJCRH30	H3K36me3	https://hgdownload.soe.ucsc.edu/gbdb/hs1/encode/enrichment/SJCRH30.H3K36me3.chm13v2.0.bw
32	SJSA1.H3K4me3.chm13v2.0.bw	SJSA1	H3K4me3	https://hgdownload.soe.ucsc.edu/gbdb/hs1/encode/enrichment/SJSA1.H3K4me3.chm13v2.0.bw
33	SJSA1.H3K9me3.chm13v2.0.bw	SJSA1	H3K9me3	https://hgdownload.soe.ucsc.edu/gbdb/hs1/encode/enrichment/SJSA1.H3K9me3.chm13v2.0.bw
34	SJSA1.H3K27ac.chm13v2.0.bw	SJSA1	H3K27ac	https://hgdownload.soe.ucsc.edu/gbdb/hs1/encode/enrichment/SJSA1.H3K27ac.chm13v2.0.bw
35	SJSA1.H3K27me3.chm13v2.0.bw	SJSA1	H3K27me3	https://hgdownload.soe.ucsc.edu/gbdb/hs1/encode/enrichment/SJSA1.H3K27me3.chm13v2.0.bw
36	SJSA1.H3K36me3.chm13v2.0.bw	SJSA1	H3K36me3	https://hgdownload.soe.ucsc.edu/gbdb/hs1/encode/enrichment/SJSA1.H3K36me3.chm13v2.0.bw
37	VCaP.CTCF.chm13v2.0.bw	VCaP	CTCF	https://hgdownload.soe.ucsc.edu/gbdb/hs1/encode/enrichment/VCaP.CTCF.chm13v2.0.bw
38	VCaP.H3K27ac.chm13v2.0.bw	VCaP	H3K27ac	https://hgdownload.soe.ucsc.edu/gbdb/hs1/encode/enrichment/VCaP.H3K27ac.chm13v2.0.bw
